# Discovery of novel haplotypes for complex traits in landraces

**DOI:** 10.1101/2020.05.25.114264

**Authors:** Manfred Mayer, Armin C. Hölker, Eric González-Segovia, Thomas Presterl, Milena Ouzunova, Albrecht E. Melchinger, Chris-Carolin Schön

## Abstract

Genetic variation is of crucial importance for selection and genetic improvement of crops. Landraces are valuable sources of diversity for germplasm improvement, but for quantitative traits efficient strategies for their targeted utilization are lacking. Here, we propose a genome-based strategy for making native diversity accessible for traits with limited genetic variation in elite germplasm. We generated ~ 1,000 doubled-haploid (DH) lines from three European maize landraces, pre-selected based on molecular and phenotypic information. Using GWAS, we mapped haplotype-trait associations for early development traits at high resolution in eleven environments. Molecular haplotype inventories of landrace derived DH libraries and a broad panel of 65 breeding lines based on 501,124 SNPs revealed novel variation for target traits in the landraces. DH lines carrying these novel haplotypes outperformed breeding lines not carrying the respective haplotypes. Most haplotypes associated with target traits showed stable effects across populations and environments and only limited correlated effects with undesired traits making them ideal for introgression into elite germplasm. Our strategy was successful in linking molecular variation to meaningful phenotypes and identifying novel variation for quantitative traits in plant genetic resources.
