## Supplementary Table 1 for "Discovery of novel haplotypes for complex traits in landraces"

### Sheet: Tabelle1
Supplementary Table 1: Overview of identified trait associations in this study. Lists for each trait the position (chromosome, start and end) and size (kb) of each identified trait-associated genomic region as well as the start and end positions of the selected focus haplotype. Further, the range of the corresponding environment-specific haplotype effects (in units of environment-specific standar…
Trait	Chr	Start reg. (bp)	End reg. (bp)	Size reg. (kb)	Start hap. (bp)	End hap. (bp)	Min. effect (sd)	Max. effect (sd)	Env. with min. effect	Env. with max. effect	N env. with sign. effect	N genes in region
EV_V4	1	4496302	4499059	2.758	4496302	4499059	0.0860441	0.20573	EIN2017	TOM2018	6	1
EV_V4	1	21759807	21766810	7.004	21759807	21766810	-0.156274	-0.0855773	EIN2018	KLW2018	2	2
EV_V4	1	69364324	70445511	1081.19	70305678	70445511	0.0839799	0.16759	OLI2017	KLW2018	5	18
EV_V4	1	97107649	97114503	6.855	97107649	97114503	-0.154278	-0.117552	ROG2017	ROG2018	2	1
EV_V4	1	93193602	98891734	5698.13	98887408	98891734	0.306542	0.649144	EIN2017	KLW2018	7	70
EV_V4	1	108287846	109739207	1451.36	108287846	108428957	0.112531	0.206073	OLI2017	BBG2017	4	22
EV_V4	1	145513987	148188162	2674.18	147476279	147525910	-0.316594	-0.217544	KLW2018	OLI2017	8	19
EV_V4	1	151150050	157510041	6359.99	152635357	152642248	-0.578961	-0.223399	GOL2018	EIN2017	5	59
EV_V4	1	172425769	173935418	1509.65	172724090	172728060	-0.131187	-0.078247	OLI2017	BBG2017	2	20
EV_V4	1	225864109	226868237	1004.13	226775033	226855908	-0.285662	-0.182577	GOL2017	ROG2017	3	32
EV_V4	1	227287019	227371393	84.375	227287019	227365607	-0.228292	0.20309	EIN2018	GOL2017	3	2
EV_V4	1	247123452	249401909	2278.46	247824155	247877787	-0.241382	0.309893	TOM2018	ROG2018	2	40
EV_V4	1	248253396	249401909	1148.51	249096675	249106219	-0.418649	-0.362103	ROG2017	TOM2017	3	24
EV_V4	1	252249534	252344791	95.258	252249534	252344791	-0.146996	-0.139176	BBG2017	OLI2017	3	1
EV_V4	1	257314895	257320131	5.237	257314895	257320131	0.153738	0.153738	BBG2017	BBG2017	1	0
EV_V4	1	282943623	283652737	709.115	282943623	283065610	-0.16402	-0.153076	EIN2018	KLW2018	2	19
EV_V4	1	304414848	304428153	13.306	304414848	304428153	0.305148	0.305148	ROG2018	ROG2018	1	1
EV_V4	2	9598479	9617648	19.17	9598479	9617648	-0.213806	-0.145226	OLI2017	BBG2017	3	2
EV_V4	2	10769953	10771164	1.212	10769953	10771164	-0.159756	0.181086	GOL2018	TOM2017	4	1
EV_V4	2	17747248	17753626	6.379	17747248	17753626	-1.06454	-0.565211	ROG2018	ROG2017	4	1
EV_V4	2	23091821	25023002	1931.18	24521950	24526823	-0.393843	-0.150674	TOM2017	EIN2017	5	57
EV_V4	2	28429799	28883765	453.967	28429799	28487746	0.139657	0.183146	GOL2017	GOL2018	2	11
EV_V4	2	46555140	46608110	52.971	46555140	46608110	-0.112911	0.317841	OLI2017	TOM2018	2	2
EV_V4	2	73017599	73019085	1.487	73017599	73019085	-0.247873	-0.10828	OLI2017	BBG2017	6	1
EV_V4	2	210625544	210662545	37.002	210625544	210660325	-0.416866	-0.152758	OLI2017	BBG2017	5	2
EV_V4	4	217484	722807	505.324	217484	220246	0.0967948	0.208424	ROG2018	EIN2017	10	6
EV_V4	4	55121148	60288790	5167.64	56863209	56888132	-0.222659	-0.139123	KLW2018	EIN2018	4	53
EV_V4	4	61299070	62924920	1625.85	62672798	62769252	-0.134513	0.102878	GOL2018	EIN2018	2	21
EV_V4	4	84841488	84845419	3.932	84841488	84845419	-0.617453	0.511085	TOM2017	GOL2017	4	1
EV_V4	4	176602309	176637368	35.06	176632743	176635295	0.089679	0.231116	BBG2017	EIN2017	7	2
EV_V4	4	215850269	215872798	22.53	215850269	215872798	-0.21654	-0.134864	GOL2018	ROG2018	4	0
EV_V4	4	241459031	241462675	3.645	241459031	241462675	-0.296235	-0.195101	BBG2017	OLI2017	3	1
EV_V4	5	170977159	170978852	1.694	170977159	170978852	-0.20836	0.0672247	GOL2018	ROG2017	3	1
EV_V4	5	200856155	200869465	13.311	200856155	200869465	-0.213268	-0.114795	TOM2017	KLW2018	10	1
EV_V4	5	216563589	216598353	34.765	216563589	216598353	0.0953804	0.278611	BBG2017	GOL2017	4	2
EV_V4	5	221205182	222112979	907.798	221648142	221650430	0.105552	0.185764	GOL2018	GOL2017	2	46
EV_V4	6	89081991	90311718	1229.73	89081991	89083104	-0.186494	-0.0979902	BBG2017	EIN2017	5	20
EV_V4	6	157923378	157924367	0.99	157923378	157924367	-0.139586	-0.134386	GOL2017	OLI2017	3	1
EV_V4	7	178945254	179044688	99.435	179011124	179017265	-0.30161	-0.121998	KLW2018	EIN2018	3	2
EV_V4	7	178892780	179048841	156.062	179045066	179048841	-0.178642	0.207913	GOL2018	KLW2018	2	4
EV_V4	8	3337518	3350527	13.01	3337518	3350527	-0.0735626	0.101745	OLI2017	TOM2017	2	1
EV_V4	8	8807258	8878792	71.535	8807258	8878792	-0.642909	-0.500512	OLI2017	ROG2018	2	5
EV_V4	8	162017417	162063149	45.733	162017417	162063149	-0.183204	-0.0872021	OLI2017	EIN2017	5	2
EV_V4	8	162015131	167589369	5574.24	164897286	164981130	-0.0975117	0.138383	EIN2017	EIN2018	2	196
EV_V4	9	2832744	2836628	3.885	2834536	2836628	0.335474	0.427697	EIN2017	BBG2017	2	1
EV_V4	9	10467630	10470850	3.221	10467630	10470850	-0.280973	-0.0840396	GOL2018	BBG2017	9	2
EV_V4	9	142599775	144332211	1732.44	144122071	144122652	-0.164415	-0.061563	ROG2017	OLI2017	4	59
EV_V4	9	149091662	149106600	14.939	149091662	149094371	0.0751187	0.209049	BBG2017	TOM2017	5	3
EV_V4	9	156677130	156677998	0.869	156677130	156677998	-0.200968	-0.123562	ROG2018	GOL2017	5	2
EV_V4	9	157107579	157111012	3.434	157107579	157111012	-0.178008	-0.136258	ROG2017	TOM2018	2	1
EV_V4	10	8723625	8785104	61.48	8723625	8785104	0.118827	0.178607	OLI2017	EIN2017	8	5
EV_V4	10	9468192	9473420	5.229	9468192	9473420	0.129596	0.129596	GOL2018	GOL2018	1	0
EV_V4	10	133094992	133096013	1.022	133094992	133096013	-1.17392	-0.368519	GOL2018	KLW2018	3	2
EV_V4	10	142056837	142131848	75.012	142064426	142075286	0.0848224	0.171244	ROG2017	GOL2017	5	2
EV_V4	10	149552931	149588897	35.967	149552931	149588897	-0.350096	-0.173744	TOM2018	KLW2018	11	4
EV_V6	1	4496302	4499059	2.758	4496302	4499059	0.0821686	0.244747	EIN2017	TOM2018	5	1
EV_V6	1	6071139	6073541	2.403	6071139	6073541	-0.129198	0.0944196	TOM2018	EIN2018	2	1
EV_V6	1	90347961	90362942	14.982	90347961	90362942	-0.834595	0.759632	OLI2017	TOM2017	2	0
EV_V6	1	106773285	107683847	910.563	107678734	107683847	-0.136018	0.126943	TOM2018	OLI2017	3	8
EV_V6	1	112820125	112978349	158.225	112820125	112978349	0.0968366	0.167133	OLI2017	BBG2017	5	2
EV_V6	1	160031842	164217790	4185.95	161380552	161392866	-0.61948	-0.260889	EIN2018	EIN2017	3	53
EV_V6	1	170187553	170344278	156.726	170290954	170338092	-0.304326	-0.165175	GOL2017	EIN2017	6	4
EV_V6	1	172183703	172353650	169.948	172183703	172353650	-0.309564	0.378321	TOM2017	EIN2018	2	3
EV_V6	1	220545502	220620453	74.952	220545502	220620453	-1.16305	-0.399762	GOL2017	KLW2018	4	0
EV_V6	1	234430054	234435913	5.86	234430054	234435913	-0.135425	-0.0611984	ROG2018	EIN2017	4	1
EV_V6	1	252241608	252663501	421.894	252249534	252344791	-0.171073	-0.0911907	TOM2017	ROG2017	5	12
EV_V6	1	255767967	256558620	790.654	255767967	255831859	-0.412803	0.187714	TOM2018	EIN2017	5	16
EV_V6	1	255860830	255861971	1.142	255860830	255861971	-0.14635	-0.0776793	EIN2018	BBG2017	4	1
EV_V6	1	281335600	281342486	6.887	281335600	281342486	0.22185	0.479351	ROG2018	TOM2017	3	1
EV_V6	2	9787826	10768250	980.425	10725636	10727520	-0.282658	0.240895	GOL2018	KLW2018	2	46
EV_V6	2	10769953	10771164	1.212	10769953	10771164	-0.358884	-0.358884	KLW2018	KLW2018	1	1
EV_V6	2	22242103	29359150	7117.05	24521950	24526823	-0.400456	-0.139125	TOM2017	ROG2018	8	189
EV_V6	2	28429799	28487746	57.948	28429799	28487746	0.111138	0.192207	ROG2018	GOL2018	3	2
EV_V6	2	43281175	43708548	427.374	43541655	43545550	-0.209663	-0.107422	GOL2017	KLW2018	7	9
EV_V6	2	189106889	189213490	106.602	189106889	189213490	0.124522	0.247502	ROG2018	EIN2017	8	2
EV_V6	3	6099041	6110436	11.396	6099041	6110436	-0.182897	0.1177	KLW2018	TOM2018	5	2
EV_V6	3	161342983	161355095	12.113	161342983	161355095	-0.665517	-0.240835	ROG2017	OLI2017	7	1
EV_V6	3	184684283	184685687	1.405	184684283	184685687	-0.160672	-0.0772908	TOM2017	EIN2017	5	1
EV_V6	4	217484	722807	505.324	558844	722807	0.0805778	0.16247	OLI2017	GOL2018	9	6
EV_V6	4	8290559	8337897	47.339	8290559	8337897	-1.41906	-0.439064	GOL2017	ROG2018	5	0
EV_V6	4	48607859	48623935	16.077	48607859	48623935	-0.297559	-0.165635	GOL2017	ROG2017	8	0
EV_V6	4	62652708	62924920	272.213	62672798	62769252	-0.127674	0.132323	GOL2018	EIN2018	5	4
EV_V6	4	230382527	230523831	141.305	230498134	230523831	-0.325264	-0.105105	EIN2018	BBG2017	8	3
EV_V6	4	241401421	241462675	61.255	241459031	241462675	-0.252215	-0.143024	BBG2017	EIN2017	3	6
EV_V6	5	5374798	5379108	4.311	5374798	5379108	-0.717732	0.333672	KLW2018	EIN2017	2	3
EV_V6	5	193178728	193473338	294.611	193178728	193180425	0.0801298	0.225846	EIN2017	EIN2018	3	12
EV_V6	5	200856155	200869465	13.311	200856155	200869465	-0.321338	-0.13171	GOL2018	BBG2017	6	1
EV_V6	5	204014227	204019921	5.695	204014227	204019921	-0.118951	0.151864	OLI2017	GOL2018	3	1
EV_V6	5	209544536	209617437	72.902	209544536	209617437	-0.115994	0.0898234	GOL2018	ROG2017	3	3
EV_V6	5	221852161	221867991	15.831	221858950	221867991	0.102433	0.139403	ROG2017	GOL2018	4	3
EV_V6	6	129829914	129899122	69.209	129829914	129899122	-0.352047	-0.195099	OLI2017	EIN2017	2	0
EV_V6	6	158248857	158285624	36.768	158279374	158285624	0.0703188	0.13892	BBG2017	ROG2017	4	1
EV_V6	7	10272670	10330918	58.249	10272670	10330918	-0.477327	-0.267398	ROG2017	EIN2017	4	1
EV_V6	7	30188306	30248786	60.481	30188306	30248786	0.125219	0.154964	KLW2018	ROG2018	2	0
EV_V6	7	131207221	131208983	1.763	131207221	131208983	-0.1433	-0.0807085	TOM2017	EIN2017	7	1
EV_V6	7	178945254	179044688	99.435	179011124	179017265	-0.19698	-0.0954585	ROG2018	OLI2017	3	2
EV_V6	7	178369606	179233167	863.562	179049026	179058854	-0.207517	-0.173117	GOL2018	EIN2018	2	32
EV_V6	8	735745	752144	16.4	735745	752144	-0.719731	-0.38918	KLW2018	ROG2018	6	2
EV_V6	8	16407851	16878289	470.439	16407851	16423520	0.149789	0.242198	EIN2018	ROG2018	5	9
EV_V6	8	162799222	162803112	3.891	162799222	162803112	-0.113286	0.145809	GOL2018	BBG2017	6	1
EV_V6	8	165430068	165931534	501.467	165505854	165741328	0.338683	0.736265	EIN2017	OLI2017	4	11
EV_V6	9	2788477	2820721	32.245	2788477	2820721	0.304442	0.729156	ROG2017	BBG2017	6	2
EV_V6	9	134571832	135127444	555.613	134571832	135127444	-0.199448	-0.0912677	EIN2018	OLI2017	4	8
EV_V6	9	139132512	139475259	342.748	139132512	139150267	-0.139331	0.157196	ROG2018	GOL2018	3	15
EV_V6	10	139297951	139299904	1.954	139297951	139299904	0.0891645	0.0938237	EIN2017	BBG2017	2	2
EV_V6	10	146816098	146889447	73.35	146816098	146887893	-0.138397	-0.074928	TOM2018	ROG2017	5	4
EV_V6	10	145984219	149628015	3643.8	149588948	149628015	-0.419432	-0.171789	ROG2017	KLW2018	10	183
EV_V6	10	149653942	150828720	1174.78	150357402	150489685	-0.139808	-0.127543	GOL2018	KLW2018	3	37
PH_V4	1	4349399	4351127	1.729	4349399	4351127	0.10215	0.178499	GOL2018	TOM2018	8	1
PH_V4	1	12394111	12399226	5.116	12394111	12399226	0.0790865	0.138769	BBG2017	TOM2017	6	1
PH_V4	1	78903521	78994041	90.521	78903521	78994041	-0.0762977	0.119779	GOL2018	EIN2017	4	1
PH_V4	1	99959534	100089071	129.538	100065908	100067075	0.102038	0.145132	GOL2017	BBG2017	7	1
PH_V4	1	114111481	114116480	5	114111481	114116480	-1.69878	1.61311	ROG2018	EIN2018	5	0
PH_V4	1	115182962	119301420	4118.46	115307601	115319199	-1.8491	1.47309	EIN2018	ROG2018	7	28
PH_V4	1	121212227	121213510	1.284	121212227	121213510	-0.335174	-0.335174	GOL2018	GOL2018	1	1
PH_V4	1	128845738	128956015	110.278	128845738	128956015	-0.1403	0.0979097	ROG2018	GOL2018	2	1
PH_V4	1	145513987	148173049	2659.06	147476279	147525910	-0.456376	-0.395978	TOM2017	ROG2017	2	19
PH_V4	1	145513987	148188162	2674.18	147853456	147989845	0.400958	0.510449	ROG2017	TOM2017	2	19
PH_V4	1	160031842	164217790	4185.95	162686649	162827993	-1.04047	-0.632867	EIN2017	EIN2018	7	53
PH_V4	1	165691029	166813425	1122.4	165928839	166014549	0.636749	0.93172	GOL2017	KLW2018	8	17
PH_V4	1	172425769	172971525	545.757	172724090	172728060	-0.129304	0.11081	OLI2017	EIN2017	2	12
PH_V4	1	249495808	250099281	603.474	249495808	249505806	-0.199079	-0.0884716	BBG2017	TOM2017	9	15
PH_V4	1	255767967	256558620	790.654	256492591	256558620	-0.374287	-0.158695	GOL2017	KLW2018	5	16
PH_V4	2	10317094	10331270	14.177	10317094	10331270	0.0726772	0.111817	ROG2018	BBG2017	4	2
PH_V4	2	28429799	28883765	453.967	28429799	28487746	0.0653325	0.161774	EIN2017	GOL2017	7	11
PH_V4	3	67757121	67914070	156.95	67757121	67914070	0.155909	0.477001	BBG2017	GOL2017	10	4
PH_V4	3	184663905	184683697	19.793	184663905	184683697	-0.140041	-0.0704028	GOL2017	KLW2018	9	3
PH_V4	4	69219261	74668611	5449.35	70186314	70284255	-0.357935	-0.194029	GOL2018	EIN2018	4	58
PH_V4	4	74670019	74759153	89.135	74670019	74759153	-0.093053	0.143829	GOL2018	EIN2018	3	1
PH_V4	5	1572141	1579526	7.386	1576626	1579526	-0.314424	-0.243322	BBG2017	EIN2017	2	2
PH_V4	5	19263735	19467520	203.786	19263735	19467520	-0.56333	0.213474	GOL2018	EIN2017	2	3
PH_V4	5	153848945	153917135	68.191	153848945	153917135	-0.299059	-0.119052	ROG2018	KLW2018	10	3
PH_V4	6	2028173	2029445	1.273	2028173	2029445	0.275456	0.418014	GOL2017	GOL2018	3	2
PH_V4	7	30188306	30248786	60.481	30188306	30248786	0.0760363	0.155627	EIN2018	ROG2018	2	0
PH_V4	7	34479082	34480440	1.359	34479082	34480440	-0.480296	-0.237163	GOL2018	EIN2018	4	1
PH_V4	7	178945254	179044688	99.435	179011124	179017265	-0.156681	-0.0773529	ROG2018	EIN2017	7	2
PH_V4	8	8435913	8612956	177.044	8610028	8612956	0.123698	0.197201	KLW2018	BBG2017	2	4
PH_V4	8	162383358	167589369	5206.01	164153867	164159663	-0.225786	-0.198068	ROG2017	BBG2017	3	180
PH_V4	8	164890779	164896373	5.595	164890779	164896373	-0.358755	-0.269528	TOM2018	TOM2017	2	2
PH_V4	9	2820726	2832510	11.785	2820726	2832510	0.271721	0.444544	EIN2018	BBG2017	5	1
PH_V4	9	124811239	124888440	77.202	124811239	124888440	-0.17202	-0.0741604	ROG2018	EIN2017	7	4
PH_V4	9	156979423	157000623	21.201	156979423	157000623	0.0822484	0.251127	BBG2017	OLI2017	5	6
PH_V4	10	133096046	133102699	6.654	133097802	133100024	0.621135	0.772755	KLW2018	ROG2018	3	3
PH_V4	10	134163198	134163798	0.601	134163198	134163798	0.101621	0.181041	BBG2017	TOM2017	8	1
PH_V4	10	145984219	149628015	3643.8	149588948	149628015	-0.447312	-0.219096	GOL2018	OLI2017	11	183
PH_V6	1	4496302	4499059	2.758	4496302	4499059	0.102362	0.223566	GOL2017	BBG2017	11	1
PH_V6	1	8923510	9011469	87.96	8923510	8976673	0.0557946	0.112305	BBG2017	TOM2017	5	4
PH_V6	1	80856981	80972369	115.389	80963798	80972369	-0.078741	0.123565	GOL2017	ROG2017	4	12
PH_V6	1	98329663	98891734	562.072	98887408	98891734	0.288065	0.562327	BBG2017	KLW2018	6	9
PH_V6	1	112979072	113400292	421.221	113018793	113122886	0.173335	0.331393	GOL2017	TOM2018	3	4
PH_V6	1	114111481	114116480	5	114111481	114116480	-0.870048	-0.691353	ROG2018	EIN2017	2	0
PH_V6	1	115182962	119301420	4118.46	115319408	115326585	-0.692892	-0.385468	GOL2018	KLW2018	3	28
PH_V6	1	119304697	119482286	177.59	119304697	119482286	-0.658344	-0.344366	TOM2018	GOL2018	2	1
PH_V6	1	122698399	123908871	1210.47	123174200	123189908	0.663409	0.663409	TOM2018	TOM2018	1	12
PH_V6	1	157315201	157510041	194.841	157339541	157510041	0.130155	0.312538	EIN2017	TOM2018	8	2
PH_V6	1	164219169	164778421	559.253	164657797	164677160	0.240213	0.532851	ROG2018	TOM2018	4	2
PH_V6	1	252784540	252789035	4.496	252784540	252789035	-0.113262	0.0711505	TOM2018	BBG2017	3	3
PH_V6	1	255756302	256558620	802.319	256492591	256558620	-0.346744	-0.128206	GOL2017	EIN2017	6	17
PH_V6	1	294123459	294313443	189.985	294248268	294248780	0.079176	0.139183	BBG2017	GOL2017	5	8
PH_V6	2	24005951	24147342	141.392	24005951	24147342	0.0905051	0.218895	EIN2018	GOL2018	7	3
PH_V6	2	23091821	25675167	2583.35	24521950	24526823	-0.20642	-0.130351	TOM2017	OLI2017	5	73
PH_V6	2	31080958	31108748	27.791	31080958	31108748	0.100604	0.161661	BBG2017	EIN2017	4	1
PH_V6	2	117595814	117653990	58.177	117595814	117653990	-0.199793	-0.0953879	ROG2018	OLI2017	11	2
PH_V6	2	198986888	199948135	961.248	199946854	199948135	0.0796482	0.110249	EIN2018	BBG2017	3	33
PH_V6	3	67757121	67914070	156.95	67757121	67914070	0.15043	0.324001	BBG2017	ROG2017	10	4
PH_V6	3	170808680	173080729	2272.05	171642664	171652507	-0.889945	1.17675	ROG2018	ROG2017	3	54
PH_V6	3	188599466	191224423	2624.96	189312721	189314442	-0.537293	1.01322	BBG2017	GOL2018	5	101
PH_V6	3	217478984	217517454	38.471	217478984	217517454	-0.605462	-0.317702	GOL2018	EIN2017	9	2
PH_V6	4	67727442	68033910	306.469	67938604	68033910	0.553728	0.553728	GOL2017	GOL2017	1	1
PH_V6	4	69219261	74668611	5449.35	70186314	70284255	-0.865864	-0.232192	GOL2017	EIN2017	4	58
PH_V6	4	74670019	74759153	89.135	74670019	74759153	-0.144802	0.104957	GOL2018	KLW2018	3	1
PH_V6	4	240303306	240325447	22.142	240303306	240325447	-0.562172	-0.448047	EIN2018	ROG2017	2	1
PH_V6	5	1981283	1991429	10.147	1981283	1991429	-1.43895	-1.07684	ROG2017	EIN2017	4	1
PH_V6	5	18924954	18996797	71.844	18924954	18996797	-0.272357	-0.162968	TOM2018	KLW2018	6	2
PH_V6	5	70368661	70444881	76.221	70374460	70375123	-0.234933	-0.120095	OLI2017	BBG2017	8	4
PH_V6	5	205469306	205525876	56.571	205469306	205525876	-0.197989	-0.10678	BBG2017	EIN2018	11	1
PH_V6	5	215497380	215502136	4.757	215497380	215502136	-0.187042	-0.0911579	ROG2017	TOM2017	9	1
PH_V6	5	221852161	221867991	15.831	221858950	221867991	0.142343	0.176142	OLI2017	TOM2017	3	3
PH_V6	6	2028173	2029445	1.273	2028173	2029445	0.294897	0.402233	TOM2017	GOL2018	2	2
PH_V6	7	32719195	32721900	2.706	32719195	32721900	0.0816914	0.214808	BBG2017	ROG2018	7	1
PH_V6	7	126867333	126910222	42.89	126867333	126910222	-0.124747	-0.0629573	OLI2017	BBG2017	6	0
PH_V6	7	135844395	135846429	2.035	135844395	135846429	0.0940721	0.133953	ROG2017	EIN2017	5	1
PH_V6	8	230773	552795	322.023	455153	552795	-1.32013	-0.82491	KLW2018	ROG2017	7	5
PH_V6	8	6550846	6705366	154.521	6550846	6705366	-0.21182	-0.0967259	ROG2018	EIN2017	7	7
PH_V6	8	162383358	167589369	5206.01	163840427	163857913	-0.201774	-0.120942	EIN2017	ROG2017	3	180
PH_V6	9	44162	153369	109.208	63395	84440	1.16898	1.93206	OLI2017	ROG2017	4	2
PH_V6	9	474025	513875	39.851	474025	513875	-1.7024	-1.28482	ROG2017	BBG2017	2	1
PH_V6	9	2832744	2836628	3.885	2834536	2836628	0.212739	0.394074	ROG2018	BBG2017	4	1
PH_V6	9	132745607	133885676	1140.07	133881993	133885676	-0.623262	-0.395439	BBG2017	EIN2017	2	25
PH_V6	9	131197394	134151096	2953.7	133968206	133972200	-0.405083	0.53196	EIN2018	BBG2017	6	55
PH_V6	10	134163198	134163798	0.601	134163198	134163798	0.106981	0.221073	OLI2017	TOM2017	7	1
PH_V6	10	140174865	140339901	165.037	140246742	140252394	-0.325318	-0.20978	GOL2017	TOM2017	3	7
PH_V6	10	145984219	149628015	3643.8	149588948	149628015	-0.526427	-0.266128	GOL2017	KLW2018	11	183
PH_final	1	247123452	248200385	1076.93	247824155	247877787	-0.324945	-0.227639	TOM2017	EIN2017	4	15
PH_final	1	248253396	249492527	1239.13	248322988	248443716	0.234635	0.393855	EIN2017	OLI2017	4	26
PH_final	1	252687767	252782930	95.164	252687767	252782930	-0.179848	-0.101085	TOM2018	BBG2017	6	1
PH_final	1	258035147	258043661	8.515	258035147	258038930	0.0963874	0.221745	OLI2017	GOL2018	11	1
PH_final	2	25473983	25483323	9.341	25473983	25483323	-0.26027	-0.1298	GOL2018	EIN2018	11	0
PH_final	2	50749816	52844856	2095.04	51362302	51379433	-0.3027	-0.0989705	GOL2017	ROG2018	10	32
PH_final	3	185492144	186537149	1045.01	185492144	185494033	-0.222204	-0.10146	GOL2017	OLI2017	3	33
PH_final	3	187938452	187953550	15.099	187946740	187950489	-0.187663	0.187277	GOL2017	BBG2017	8	1
PH_final	4	62652708	62924920	272.213	62672798	62769252	0.680108	0.680108	EIN2018	EIN2018	1	4
PH_final	4	63935194	64136952	201.759	63935194	64136952	-0.931313	-0.693172	GOL2017	TOM2017	3	1
PH_final	4	183823288	183828086	4.799	183823288	183824442	-0.161253	-0.100222	EIN2017	TOM2018	6	1
PH_final	5	199471323	199515389	44.067	199471323	199515389	0.0912932	0.225208	KLW2018	TOM2018	8	2
PH_final	5	202987449	204092190	1104.74	203302588	203310105	-0.251747	-0.0698812	OLI2017	BBG2017	11	24
PH_final	5	212216255	212216925	0.671	212216255	212216925	-0.144849	-0.0663766	EIN2018	ROG2018	7	1
PH_final	5	221571263	221877017	305.755	221648142	221650430	0.0644088	0.211028	KLW2018	GOL2017	5	19
PH_final	7	6585753	6679361	93.609	6674634	6676524	-0.12291	-0.0673507	ROG2017	ROG2018	4	3
PH_final	7	131209226	131213922	4.697	131209226	131213922	-0.160134	-0.0887329	KLW2018	OLI2017	9	2
PH_final	7	157745122	157788714	43.593	157745122	157788714	-0.569519	-0.241325	TOM2018	OLI2017	6	3
PH_final	8	165143108	165146983	3.876	165143108	165146983	0.0778916	0.129689	BBG2017	OLI2017	6	1
PH_final	9	124554640	124603258	48.619	124554640	124603258	0.113993	0.192411	KLW2018	ROG2018	7	3
PH_final	9	127331419	127349614	18.196	127331419	127349614	0.135256	0.256111	TOM2018	ROG2017	9	1
PH_final	9	129534698	129669730	135.033	129534698	129563815	-0.230756	-0.125735	BBG2017	GOL2017	10	4
PH_final	10	138208698	138350431	141.734	138208698	138350431	0.234105	0.367598	ROG2018	EIN2017	5	3
PH_final	10	143635414	143640144	4.731	143635414	143640144	-0.181093	-0.133633	GOL2018	GOL2017	2	1
PH_final	10	147195518	149628015	2432.5	149588948	149628015	-0.256483	-0.129869	TOM2017	ROG2017	5	138
PH_final	10	149653942	150828720	1174.78	149785256	149808360	-0.228101	-0.104573	GOL2017	GOL2018	2	37
FF	2	31748055	31749560	1.506	31748055	31749560	0.0969999	0.200683	EIN2017	TOM2018	9	1
MF	1	6540758	6873956	333.199	6771222	6787093	-0.390822	-0.233494	GOL2018	EIN2017	5	11
MF	1	78068433	78657863	589.431	78529299	78657863	0.709904	0.899245	EIN2017	TOM2018	3	11
MF	1	242119357	242796403	677.047	242417549	242796403	0.0945185	0.201952	EIN2017	EIN2018	2	11
MF	1	247119638	247123345	3.708	247119638	247123345	-0.129917	0.120236	EIN2018	GOL2018	3	0
MF	1	256492591	256558620	66.03	256492591	256558620	0.270429	0.355844	TOM2017	GOL2018	2	2
MF	2	30798267	30973111	174.845	30967617	30973111	-0.155469	-0.146593	TOM2017	GOL2018	2	2
MF	2	39646098	39691260	45.163	39646098	39669301	0.144474	0.25133	TOM2017	EIN2018	5	4
MF	2	211377667	211385959	8.293	211377667	211385959	0.502198	0.723866	GOL2018	TOM2017	4	1
MF	2	241091197	241095716	4.52	241094045	241095716	-0.167795	-0.167795	TOM2017	TOM2017	1	0
MF	3	178129285	178237342	108.058	178233259	178237342	0.0952383	0.281072	EIN2017	TOM2018	5	6
MF	3	179147264	179265527	118.264	179147264	179265527	-0.139389	-0.137092	EIN2018	EIN2017	2	6
MF	4	77367025	77402960	35.936	77367025	77402960	0.456062	0.823458	GOL2018	TOM2018	2	0
MF	8	230773	552795	322.023	334423	416939	0.666664	1.14193	EIN2018	TOM2018	3	5
MF	8	111648875	113493261	1844.39	112607817	112622903	0.184263	0.184263	GOL2018	GOL2018	1	33
MF	8	121241286	124034436	2793.15	122654693	122664070	0.174919	0.309561	TOM2018	EIN2018	5	66
MF	8	166791833	166841883	50.051	166791833	166841883	0.212001	0.319167	TOM2017	EIN2017	5	3
MF	8	179213960	179235818	21.859	179213960	179235818	-0.170956	-0.0868318	EIN2017	EIN2018	4	1
MF	10	149653942	150828720	1174.78	150813683	150828720	0.104359	0.257709	TOM2017	TOM2018	5	37
LO	1	3122184	3127782	5.599	3122184	3127782	0.408172	0.555237	BBG2017	ROG2017	2	2
LO	1	46188870	46669849	480.98	46188870	46200609	0.188252	0.227051	ROG2017	EIN2017	2	19
LO	1	48956187	49061892	105.706	49058398	49061892	-0.368248	-0.305027	ROG2017	EIN2017	2	2
LO	1	53750792	53752049	1.258	53750792	53752049	0.128742	0.128742	ROG2017	ROG2017	1	1
LO	1	54928507	54930065	1.559	54928507	54930065	-0.150262	0.188063	ROG2017	OLI2017	2	1
LO	1	58183940	58197670	13.731	58183940	58197670	0.147417	0.310338	ROG2017	BBG2017	3	1
LO	1	58276277	59023139	746.863	58285281	58536922	0.161811	0.177151	BBG2017	ROG2017	2	16
LO	1	60337415	60425794	88.38	60337415	60425794	-0.214995	0.157295	OLI2017	ROG2017	2	2
LO	1	60732196	60890449	158.254	60746856	60747936	-0.190579	0.26612	ROG2017	OLI2017	2	13
LO	1	61702937	61777595	74.659	61702937	61777595	0.145301	0.195259	ROG2017	BBG2017	3	2
LO	1	273386207	275017412	1631.21	273861720	273934125	-0.645845	-0.606758	OLI2017	ROG2017	2	41
LO	1	273386207	274285978	899.772	274064291	274079394	0.761901	0.82508	ROG2017	OLI2017	2	24
LO	1	281975433	285935933	3960.5	284362512	284535637	-0.306519	-0.250857	BBG2017	OLI2017	4	115
LO	2	3443478	4319854	876.377	3443478	3544840	0.122156	0.197993	EIN2017	ROG2017	4	46
LO	2	23486022	23522620	36.599	23486022	23522620	-0.124847	-0.124847	OLI2017	OLI2017	1	3
LO	2	25310544	25473937	163.394	25315798	25318178	-0.189592	-0.189592	ROG2017	ROG2017	1	1
LO	2	30515899	30537067	21.169	30515899	30537067	0.122391	0.122391	BBG2017	BBG2017	1	2
LO	2	51340746	51361938	21.193	51343325	51359115	0.144886	0.144886	EIN2017	EIN2017	1	1
LO	2	66713722	66717573	3.852	66713722	66717573	0.107539	0.256776	BBG2017	ROG2017	2	0
LO	2	236507781	236534471	26.691	236507781	236534471	0.32272	0.32272	OLI2017	OLI2017	1	2
LO	3	9881435	10339009	457.575	10282111	10285285	0.110867	0.211813	ROG2017	EIN2017	3	9
LO	3	51801746	53873808	2072.06	53394513	53415978	0.105394	0.208118	OLI2017	ROG2017	2	18
LO	4	234903667	234905465	1.799	234903667	234905465	0.230123	0.408301	BBG2017	ROG2017	3	2
LO	5	21885829	21909227	23.399	21885829	21909227	0.294636	0.294636	EIN2017	EIN2017	1	4
LO	5	174764496	174852111	87.616	174764496	174852111	-0.320987	-0.217704	ROG2017	OLI2017	2	3
LO	5	196098234	196291103	192.87	196098234	196102841	-0.0817949	-0.0817949	OLI2017	OLI2017	1	4
LO	5	201881785	208463212	6581.43	205303349	205463441	0.408613	0.488658	ROG2017	OLI2017	2	177
LO	5	212685834	213821401	1135.57	213811985	213812616	0.14308	0.288977	BBG2017	EIN2017	4	29
LO	5	216550652	216563312	12.661	216550652	216563312	-0.102104	-0.102104	BBG2017	BBG2017	1	1
LO	6	20853962	21022379	168.418	20853962	21022379	0.65802	0.979848	BBG2017	EIN2017	3	2
LO	6	100870507	100873628	3.122	100870507	100873628	-0.71401	0.40306	EIN2017	ROG2017	2	1
LO	6	156985775	157097554	111.78	157018586	157065618	0.11375	0.170555	OLI2017	ROG2017	2	6
LO	6	170145769	170225772	80.004	170223547	170224533	0.163156	0.163156	OLI2017	OLI2017	1	3
LO	6	168672010	173345172	4673.16	171181224	171182479	-0.438687	-0.438687	OLI2017	OLI2017	1	178
LO	6	172046622	172166436	119.815	172148874	172153074	-0.124169	-0.124169	BBG2017	BBG2017	1	4
LO	7	5207921	5225564	17.644	5211793	5225564	-0.134458	-0.0714682	BBG2017	EIN2017	4	3
LO	7	5654293	6585329	931.037	6439989	6585329	0.370911	0.370911	BBG2017	BBG2017	1	24
LO	7	134783350	136125941	1342.59	134903691	134905211	0.333992	0.333992	OLI2017	OLI2017	1	38
LO	7	169611546	169729513	117.968	169611546	169729513	0.091489	0.172742	ROG2017	OLI2017	2	4
LO	7	179049026	179058854	9.829	179049026	179058854	0.166825	0.3178	EIN2017	ROG2017	2	2
LO	8	5560694	5566197	5.504	5560694	5566197	0.11656	0.180871	ROG2017	EIN2017	4	1
LO	8	22391243	22637413	246.171	22391243	22497193	0.0925888	0.147765	EIN2017	BBG2017	3	11
LO	8	124148403	127826436	3678.03	127177375	127179910	0.132623	0.186868	BBG2017	EIN2017	3	84
LO	8	162833239	164241250	1408.01	163077524	163617047	0.253775	0.253775	EIN2017	EIN2017	1	34
LO	8	162655566	166791389	4135.82	166521570	166535127	0.152492	0.316815	BBG2017	ROG2017	2	144
LO	8	168509931	168614274	104.344	168509931	168614274	0.912053	0.912053	BBG2017	BBG2017	1	6
LO	9	157493196	157550858	57.663	157493196	157550858	0.180385	0.437488	ROG2017	BBG2017	3	3
LO	10	85075708	85128300	52.593	85125751	85128300	-1.49375	-0.720295	ROG2017	BBG2017	4	4
LO	10	91164709	91598639	433.931	91325795	91366952	0.785647	0.785647	ROG2017	ROG2017	1	6
LO	10	105720011	106146154	426.144	105967963	106021500	1.00999	1.29129	EIN2017	OLI2017	2	7
LO	10	146945008	150828720	3883.71	148930399	148997154	0.197749	0.197749	ROG2017	ROG2017	1	182
TILL	1	174976466	175832409	855.944	175807435	175832409	0.0822503	0.168401	ROG2018	EIN2017	5	14
TILL	1	197105560	197394598	289.039	197351841	197354751	0.123149	0.125009	ROG2017	KLW2018	2	10
TILL	1	267804991	267900057	95.067	267804991	267900057	0.080311	0.161413	EIN2017	EIN2018	4	2
TILL	1	267901209	267907541	6.333	267901209	267907541	-0.379937	-0.379937	EIN2018	EIN2018	1	1
TILL	1	269019784	269069208	49.425	269054138	269069208	-0.229772	-0.229772	ROG2017	ROG2017	1	4
TILL	1	270482348	271807052	1324.7	270509313	270554847	0.186913	0.303677	ROG2017	KLW2018	5	22
TILL	1	272671715	272996956	325.242	272695781	272699243	0.235119	0.358985	EIN2018	ROG2018	3	13
TILL	1	280702133	280703528	1.396	280702133	280703528	0.111256	0.177132	EIN2017	EIN2018	4	1
TILL	1	280705683	280774035	68.353	280705683	280774035	-0.127294	-0.0729834	EIN2018	ROG2018	3	2
TILL	1	298950584	298997049	46.466	298950584	298997049	0.0662893	0.122237	ROG2017	EIN2018	5	1
TILL	2	22242103	22580392	338.29	22578294	22580392	-0.160796	-0.160796	ROG2018	ROG2018	1	8
TILL	2	236408311	236432639	24.329	236408311	236432639	0.233237	0.233237	EIN2017	EIN2017	1	1
TILL	3	3617245	3620586	3.342	3617245	3620586	0.160998	0.362751	ROG2017	KLW2018	4	3
TILL	3	223086418	224499864	1413.45	223185573	223246637	-0.200161	-0.200161	KLW2018	KLW2018	1	34
TILL	4	4324661	4341930	17.27	4324661	4341930	0.0761022	0.0919314	EIN2018	EIN2017	2	1
TILL	4	160503094	160589517	86.424	160503094	160572384	0.132089	0.225098	ROG2017	KLW2018	5	3
TILL	4	188304406	188305931	1.526	188304406	188305931	0.113256	0.172946	EIN2017	ROG2018	4	3
TILL	4	245034247	245041578	7.332	245034247	245041578	-0.212847	-0.103305	EIN2018	ROG2017	5	3
TILL	5	15872089	16887863	1015.77	15956641	15999398	-0.602466	0.44673	EIN2017	KLW2018	3	33
TILL	5	22414277	22798607	384.331	22443294	22476642	0.242035	0.586784	EIN2018	EIN2017	4	10
TILL	5	196436730	200869465	4432.74	199689048	199693183	0.124591	0.226719	ROG2017	ROG2018	5	115
TILL	5	211461696	212254620	792.925	211775048	211811721	0.114283	0.199425	EIN2017	ROG2018	5	30
TILL	6	162440622	166880795	4440.17	164516967	164585130	-0.245931	-0.124265	KLW2018	EIN2017	5	206
TILL	7	6118846	6297764	178.919	6118846	6238813	-0.715297	-0.538434	EIN2018	EIN2017	2	1
TILL	7	6118846	6297764	178.919	6246160	6297764	0.505196	0.785657	ROG2018	EIN2018	3	1
TILL	7	110690579	111243189	552.611	111020678	111152143	0.125423	0.258113	ROG2017	EIN2018	4	7
TILL	7	120924690	120944064	19.375	120924690	120944064	-0.130866	-0.0945766	KLW2018	EIN2017	4	3
TILL	7	125660118	129526069	3865.95	127583610	127586621	0.199002	0.199002	ROG2018	ROG2018	1	59
TILL	7	140181885	140855986	674.102	140533884	140557050	-0.322433	-0.199268	ROG2018	EIN2017	3	19
TILL	7	144563917	144971693	407.777	144744815	144971693	0.263017	0.352044	ROG2017	EIN2018	4	8
TILL	8	161263164	161289490	26.327	161264139	161289490	0.137821	0.171704	EIN2018	EIN2017	4	4
TILL	8	167194865	168505199	1310.34	168366695	168386693	0.106795	0.15586	EIN2017	ROG2017	4	61
TILL	9	5343077	5429252	86.176	5343077	5429252	-0.150379	-0.0843859	ROG2017	KLW2018	5	0
TILL	10	86474253	86491758	17.506	86474253	86491758	0.138895	0.145621	ROG2017	EIN2017	4	1
TILL	10	140762889	141719359	956.471	141707385	141719359	0.0869179	0.161013	ROG2018	EIN2017	3	29
